# An experimental census of retrons for DNA production and genome editing

**DOI:** 10.1101/2024.01.25.577267

**Authors:** Asim G. Khan, Matías Rojas-Montero, Alejandro González-Delgado, Santiago C. Lopez, Rebecca F. Fang, Seth L. Shipman

## Abstract

Retrons are bacterial immune systems that use reverse transcribed DNA as a detector of phage infection. They are also increasingly deployed as a component of biotechnology. For genome editing, for instance, retrons are modified so that the reverse transcribed DNA (RT-DNA) encodes an editing donor. Retrons are commonly found in bacterial genomes; thousands of unique retrons have now been predicted bioinformatically. However, only a small number have been characterized experimentally. Here, we add substantially to the corpus of experimentally studied retrons. We synthesized >100 previously untested retrons to identify the natural sequence of RT-DNA they produce, quantify their RT-DNA production, and test the relative efficacy of editing using retron-derived donors to edit bacterial genomes, phage genomes, and human genomes. We add 62 new empirically determined, natural RT-DNAs, which are not predictable from the retron sequence alone. We report a large diversity in RT-DNA production and editing rates across retrons, finding that top performing editors outperform those used in previous studies, and are drawn from a subset of the retron phylogeny.
