## Supplemental Tables for "An experimental census of retrons for DNA production and genome editing"

### Sheet: Supplemental Table 1, Retrons
terminal	bacterial vector RTDNA	bacterial vector editing	phage vector editing	human vector	rt/clade	retron (sub)	accesion	retron name	species/strain	domain	phylum	class	order	family	genus	umi	umi number	Pooled_Editing_Group	human donor location	bacterial donor location
2		pAGD167	pAGD392		1	I-A	WP_000111473.1	Retron-Eco7 (Ec78)	Escherichia coli	Bacteria	Proteobacteria	Gammaproteobacteria	Enterobacterales	Enterobacteriaceae	Escherichia
6				pSLS.948	1	I-A	fig|1736225.3.peg.2969		Erwinia sp. Leaf53	Bacteria	Proteobacteria	Gammaproteobacteria	Enterobacterales	Erwiniaceae	Erwinia	CTCGCAGTAG	161	22; 24	91;117
10				pSLS.928	1	I-A	fig|585.10.peg.2369		Proteus vulgaris	Bacteria	Proteobacteria	Gammaproteobacteria	Enterobacterales	Morganellaceae	Proteus	TTTTCCCACG	141	21; 24	243;251
21				pSLS.949 (U6)	1	I-A	fig|584.202.peg.1668		Proteus mirabilis	Bacteria	Proteobacteria	Gammaproteobacteria	Enterobacterales	Morganellaceae	Proteus	ATGTCAGGAG	188	22; 24	178;193
28				pSLS.843	1	I-A	fig|1348393.3.peg.352		Pseudoalteromonas sp. H105	Bacteria	Proteobacteria	Gammaproteobacteria	Alteromonadales	Pseudoalteromonadaceae	Pseudoalteromonas	GCACCTTAAG	61	4; 12	101;113
28.1				pSLS.865	1	I-A	fig|1348393.3.peg.352		Pseudoalteromonas sp. H105	Bacteria	Proteobacteria	Gammaproteobacteria	Alteromonadales	Pseudoalteromonadaceae	Pseudoalteromonas	GCACCTTAAG	61	6; 10	87;127
34				pSLS.950	1	I-A	fig|1777131.3.peg.2267		Chromobacterium sp. F49	Bacteria	Proteobacteria	Betaproteobacteria	Neisseriales	Chromobacteriaceae	Chromobacterium	AAACACCTGC	163	22; 24	91;105
44				pSLS.943	1	I-A	fig|80854.14.peg.530		Moritella viscosa	Bacteria	Proteobacteria	Gammaproteobacteria	Alteromonadales	Moritellaceae	Moritella	CACTGGGTCT	156	22; 23	275;295
56	pSLS.654			pSLS.899	1	I-A	fig|470.3514.peg.1550		Acinetobacter baumannii	Bacteria	Proteobacteria	Gammaproteobacteria	Pseudomonadales	Moraxellaceae	Acinetobacter	CTCACTTAGC	111	6; 13	94;120
64	pSLS.490				1	I-A	WP_001403504.1	Retron-Eco4 (Ec83)	Escherichia coli	Bacteria	Proteobacteria	Gammaproteobacteria	Enterobacterales	Enterobacteriaceae	Escherichia					109;133
116	pSLS.488				1	II-A1	EDM6246721.1	Retron-Sen2 (St85)	Salmonella enterica subsp. enterica serovar Typhimurium	Bacteria	Proteobacteria	Gammaproteobacteria	Enterobacterales	Enterobacteriaceae	Salmonella					108;113
161	pSLS.598				1	II-A1	fig|101571.310.peg.3956		Burkholderia ubonensis	Bacteria	Proteobacteria	Betaproteobacteria	Burkholderiales	Burkholderiaceae	Burkholderia	GCAGGTAGTG	51		112;132
208	pSLS.588	pAGD289	pAGD380	pSLS.823	1	II-A1	fig|244366.32.peg.1886		Klebsiella variicola	Bacteria	Proteobacteria	Gammaproteobacteria	Enterobacterales	Enterobacteriaceae	Klebsiella	GCAAGATGAC	40	2; 12	139;167
257	pSLS.589	pAGD290		pSLS.824	1	II-A1	fig|28229.4.peg.4229		Colwellia psychrerythraea	Bacteria	Proteobacteria	Gammaproteobacteria	Alteromonadales	Colwelliaceae	Colwellia	TCGCACTCCT	50	2; 13	102;130	102;130
271	pSLS.655			pSLS.900	1	II-A1	fig|1951344.3.peg.527		Acidobacteriaceae bacterium UBA1307	Bacteria	Acidobacteria	Acidobacteriia	Acidobacteriales	Acidobacteriaceae		GTAACGGTCT	112	6; 15	100;125
288				pSLS.820 (H1)	1	II-A1	fig|1444151.3.peg.2733		Escherichia coli 2-177-06_S3_C2	Bacteria	Proteobacteria	Gammaproteobacteria	Enterobacterales	Enterobacteriaceae	Escherichia	TTCGAGGCAA	37	2; 11	85;131
289		pAGD149	pAGD393		1	II-A1	WP_137545672.1	Retron-Eco3 (Ec73)	Escherichia coli	Bacteria	Proteobacteria	Gammaproteobacteria	Enterobacterales	Enterobacteriaceae	Escherichia
290	pSLS.578	pAGD282		pSLS.811 (H1)	1	II-A1	fig|573.14856.peg.3852		Klebsiella pneumoniae	Bacteria	Proteobacteria	Gammaproteobacteria	Enterobacterales	Enterobacteriaceae	Klebsiella	ACGTCCTTTG	28	1; 14	86;130	97;119
298	pSLS.656			pSLS.901	1	II-A1	fig|717962.3.peg.287		Coprococcus catus GD/7	Bacteria	Firmicutes	Clostridia	Clostridiales	Lachnospiraceae	Coprococcus	CTTCCTGAGT	113	6; 16; 17; 19	121;126
308	pSLS.657				1	I-B1	fig|1429083.4.peg.2612		Pseudomonas hussainii	Bacteria	Proteobacteria	Gammaproteobacteria	Pseudomonadales	Pseudomonadaceae	Pseudomonas
314	pSLS.658				1	I-B1	fig|1306420.5.peg.1032		Burkholderia pseudomallei MSHR5848	Bacteria	Proteobacteria	Betaproteobacteria	Burkholderiales	Burkholderiaceae	Burkholderia	GAGAGCATTG	164	25; 27	163;174
348	pSLS.660			pSLS.902	1	II-A2	fig|573.10044.peg.2850		Klebsiella pneumoniae	Bacteria	Proteobacteria	Gammaproteobacteria	Enterobacterales	Enterobacteriaceae	Klebsiella	GAGGACCTAG	114	17; 19	100;119
370				pSLS.952	2	III-A1	fig|280093.5.peg.432		Flavobacterium granuli	Bacteria	Bacteroidetes	Flavobacteriia	Flavobacteriales	Flavobacteriaceae	Flavobacterium	CTCGGATTGG	165	25; 27; 37	116;130
376	pSLS.599			pSLS.834 (U6)	2	III-A1	fig|172045.56.peg.2231		Elizabethkingia miricola	Bacteria	Bacteroidetes	Flavobacteriia	Flavobacteriales	Flavobacteriaceae	Elizabethkingia	CTGCGAACAC	52	3; 14; 37	140;146
397	pSLS.614				2	III-A1	fig|1500289.3.peg.4469		Chryseobacterium sp. OV705	Bacteria	Bacteroidetes	Flavobacteriia	Flavobacteriales	Flavobacteriaceae	Chryseobacterium
398	pSLS.615			pSLS.836 (U6)	2	III-A1	fig|1197728.3.peg.2386		Prevotella conceptionensis 9403948	Bacteria	Bacteroidetes	Bacteroidia	Bacteroidales	Prevotellaceae	Prevotella	GCAGAGGAGA	54	3; 9; 37; 41; 42	308; 313
400	pSLS.579	pAGD283	pAGD394	pSLS.812 (H1)	2	III-A1	fig|529.12.peg.1303		Ochrobactrum anthropi	Bacteria	Proteobacteria	Alphaproteobacteria	Rhizobiales	Brucellaceae	Ochrobactrum	CCACCAAACT	29	1; 15; 37	116;145	117;144
401				pSLS.867	2	III-A1	fig|1523429.3.peg.2936		Rhizobium sp. AAP116	Bacteria	Proteobacteria	Alphaproteobacteria	Rhizobiales	Rhizobiaceae	Rhizobium	TGACCCTCTG	79	6; 12	117;144
402				pSLS.868	2	III-A1	fig|1761878.3.peg.469		Paenibacillus sp. cl6col	Bacteria	Firmicutes	Bacilli	Bacillales	Paenibacillaceae	Paenibacillus	GTTGTCTCTG	80	6; 13; 37	180;213
406				pSLS.869	2	III-A1	fig|360310.3.peg.4853		Bacillus sp. CDB3	Bacteria	Firmicutes	Bacilli	Bacillales	Bacillaceae	Bacillus	AGAGACTAGC	81	6; 14; 37	192;204
412	pSLS.625			pSLS.852	2	III-A1	fig|1167006.5.peg.2941		Desulfocapsa sulfexigens DSM 10523	Bacteria	Proteobacteria	Deltaproteobacteria	Desulfobacterales	Desulfobulbaceae	Desulfocapsa	GCTCAATCAG	69	4; 16; 37; 41; 42	170;190
412.1	pSLS.625			pSLS.862	2	III-A1	fig|1167006.5.peg.2941		Desulfocapsa sulfexigens DSM 10523	Bacteria	Proteobacteria	Deltaproteobacteria	Desulfobacterales	Desulfobulbaceae	Desulfocapsa	GCTCAATCAG	69	5; 15; 37; 41; 42	152;208
418				pSLS.870	2	III-A1	fig|40324.292.peg.236		Stenotrophomonas maltophilia	Bacteria	Proteobacteria	Gammaproteobacteria	Xanthomonadales	Xanthomonadaceae	Stenotrophomonas	ACGTCCGTAA	82	6; 10; 37; 41; 42	168;176
430	pSLS.638	pAGD296	pAGD395		2		fig|1226325.3.peg.2005		Clostridium sp. KLE 1755	Bacteria	Firmicutes	Clostridia	Clostridiales	Clostridiaceae	Clostridium	AACGGTGACC	227	33; 36	116;121
443	pSLS.626			pSLS.853	2		fig|1111728.3.peg.587		Budvicia aquatica DSM 5075 = ATCC 35567	Bacteria	Proteobacteria	Gammaproteobacteria	Enterobacterales	Budviciaceae	Budvicia	CTGAATGGGT	70	5; 9; 37; 41; 42	90;153
466				pSLS.804 (H1)	2		WP_001775049.1	Retron-Eco5 (Ec107)	Escherichia coli	Bacteria	Proteobacteria	Gammaproteobacteria	Enterobacterales	Enterobacteriaceae	Escherichia	TCCTTCGAGC	0	1; 10; 37; 41; 42	106;146	106;146
482	pSLS.661			pSLS.903	2		fig|1265.9.peg.2602		Ruminococcus flavefaciens	Bacteria	Firmicutes	Clostridia	Clostridiales	Ruminococcaceae	Ruminococcus	CCTGTTCGGA	115	17; 19; 37; 40	88;133
486	pSLS.627			pSLS.851 (U6)	Orphan		fig|1307.1644.peg.1532		Streptococcus suis	Bacteria	Firmicutes	Bacilli	Lactobacillales	Streptococcaceae	Streptococcus	GCGTCTGGAT	68	4; 15	112;122
488	pSLS.493	pAGD150			3	IV	WP_097505494.1	Retron-Eco6 (Ec48)	Escherichia coli	Bacteria	Proteobacteria	Gammaproteobacteria	Enterobacterales	Enterobacteriaceae	Escherichia					130;136
506				pSLS.946	3	IV	fig|1916082.18.peg.39		Alteromonadaceae bacterium	Bacteria	Proteobacteria	Gammaproteobacteria	Alteromonadales	Alteromonadaceae		GATCGCATGC	159	22; 23	49;103
530	pSLS.662				3	IV	fig|2024618.3.peg.1141		Acinetobacter sp. BS1	Bacteria	Proteobacteria	Gammaproteobacteria	Pseudomonadales	Moraxellaceae	Acinetobacter
544	pSLS.622				3	V	fig|1932666.4.peg.1886		Haliea sp.	Bacteria	Proteobacteria	Gammaproteobacteria	Cellvibrionales	Halieaceae	Haliea
553				pSLS.947	3	V	KJT50308.1	Retron-Sen1 (Se72)	Salmonella enterica subsp. enterica serovar Heidelberg str. RI-11-014588	Bacteria	Proteobacteria	Gammaproteobacteria	Enterobacterales	Enterobacteriaceae	Salmonella	TGGATGAACC	160	22; 23	203;220	83;129
604	pSLS.590			pSLS.825	3	VI	fig|1435425.3.peg.787		Pseudomonas sp. QTF5	Bacteria	Proteobacteria	Gammaproteobacteria	Pseudomonadales	Pseudomonadaceae	Pseudomonas	GAGACGTGAG	42	2; 14	98;105
613	pSLS.591			pSLS.826	3	VI	fig|1339287.3.peg.1113		Bacteroides fragilis str. 3986 T(B)9	Bacteria	Bacteroidetes	Bacteroidia	Bacteroidales	Bacteroidaceae	Bacteroides	AGACAGGTCG	43	2; 9	75;116
662	pSLS.665				3	VI	fig|364030.3.peg.3554		Thiomonas delicata	Bacteria	Proteobacteria	Betaproteobacteria	Burkholderiales		Thiomonas
685	pSLS.666				3	VI	fig|670.893.peg.2716		Vibrio parahaemolyticus	Bacteria	Proteobacteria	Gammaproteobacteria	Vibrionales	Vibrionaceae	Vibrio
703	pSLS.628			pSLS.854	3	VI	fig|1975705.3.peg.898		Psychrobacter sp. FDAARGOS_221	Bacteria	Proteobacteria	Gammaproteobacteria	Pseudomonadales	Moraxellaceae	Psychrobacter	GGTACAATGC	71	5; 10	166;183
729	pSLS.668			pSLS.904	3	VI	fig|1974627.3.peg.386		Candidatus Levybacteria bacterium CG_4_9_14_0_2_um_filter_35_21	Bacteria	Candidatus Levybacteria					CAGCTTAGAC	116	17; 20	97;165
733				pSLS.992	3	I-B2	fig|319224.16.peg.2726		Shewanella putrefaciens CN-32	Bacteria	Proteobacteria	Gammaproteobacteria	Alteromonadales	Shewanellaceae	Shewanella	AACTCCGGAT	209	29; 32	113;116
735				pSLS.955	3	I-B2	fig|1136158.3.peg.3691		Vibrio cyclitrophicus 1F97	Bacteria	Proteobacteria	Gammaproteobacteria	Vibrionales	Vibrionaceae	Vibrio	GCGTAGAAAC	168	25; 28	151;156
749	pSLS.580	pAGD284	pAGD396	pSLS.813 (H1)	3	I-B2	fig|1181777.3.peg.78		Escherichia coli KTE233	Bacteria	Proteobacteria	Gammaproteobacteria	Enterobacterales	Enterobacteriaceae	Escherichia	CAAGCGGGTA	30	1; 16	106;121	69;127
763				pSLS.929	3	I-B2	fig|1225184.4.peg.1222		Pantoea sp. A4	Bacteria	Proteobacteria	Gammaproteobacteria	Enterobacterales	Erwiniaceae	Pantoea	AATCTCTGGC	142	21; 24	134;164
781	pSLS.669			pSLS.905	3	I-B2	fig|1491.669.peg.2217		Clostridium botulinum	Bacteria	Firmicutes	Clostridia	Clostridiales	Clostridiaceae	Clostridium	AGGGACCAAC	117	17; 20	136;149
783	pSLS.581				4	VII-A1	fig|576117.5.peg.4005		Celeribacter halophilus	Bacteria	Proteobacteria	Alphaproteobacteria	Rhodobacterales	Rhodobacteraceae	Celeribacter
789	pSLS.567				4	VII-A1	fig|1736574.3.peg.4024		Pseudoxanthomonas sp. Root630	Bacteria	Proteobacteria	Gammaproteobacteria	Xanthomonadales	Xanthomonadaceae	Pseudoxanthomonas
796	pSLS.670			pSLS.906A	4	VIII	WP_074815429.1		Pseudomonas syringae	Bacteria	Proteobacteria	Gammaproteobacteria	Pseudomonadales	Pseudomonadaceae	Pseudomonas	TTGGCTAGAG	118	17; 20	40;45
803	pSLS.640			pSLS.957 (U6)	4	VII-A2	fig|2024823.3.peg.95		Altibacter sp.	Bacteria	Bacteroidetes	Flavobacteriia	Flavobacteriales	Flavobacteriaceae	Altibacter	CGATCATGCC	170	25; 27	194;256
807	pSLS.582				4	VII-A2	fig|1948560.3.peg.3003		Deltaproteobacteria bacterium UBA6106	Bacteria	Proteobacteria	Deltaproteobacteria
808	pSLS.568	pAGD169	pAGD397	pSLS.805 (U6)	5	III-A5	fig|1392.364.peg.2564		Bacillus anthracis	Bacteria	Firmicutes	Bacilli	Bacillales	Bacillaceae	Bacillus	TGTGATTCGC	4	1; 11	126; 145	127;144
810	pSLS.569	pAGD170		pSLS.806 (H1)	5	III-A5	fig|1385514.3.peg.313		Pontibacillus yanchengensis Y32	Bacteria	Firmicutes	Bacilli	Bacillales	Bacillaceae	Pontibacillus	ATGCAAGCGG	6	1; 12	116;127	117;126
812	pSLS.583	pAGD285			5	III-A5	fig|1423774.3.peg.1262		Lactobacillus nantensis DSM 16982	Bacteria	Firmicutes	Bacilli	Lactobacillales	Lactobacillaceae	Lactobacillus	GTGGTTAGGT	33			78;86
813				pSLS.871	6	III-A5	fig|1410670.3.peg.2844		Ruminococcus flavefaciens MA2007	Bacteria	Firmicutes	Clostridia	Clostridiales	Ruminococcaceae	Ruminococcus	AGTACAGCCG	83	2; 14	69;87
814	pSLS.570			pSLS.807 (H1)	6	III-A5	fig|169435.7.peg.1348		Anaerotruncus colihominis	Bacteria	Firmicutes	Clostridia	Clostridiales	Ruminococcaceae	Anaerotruncus	TATGGCCCAT	3	1; 13	79; 102	80;101
814.2	pSLS.570			pSLS.975	6	III-A5	fig|169435.7.peg.1348		Anaerotruncus colihominis	Bacteria	Firmicutes	Clostridia	Clostridiales	Ruminococcaceae	Anaerotruncus	GTGAACAGAC	192	29; 31	132;148
814.9	pSLS.570			pSLS.974	6	III-A5	fig|169435.7.peg.1348		Anaerotruncus colihominis	Bacteria	Firmicutes	Clostridia	Clostridiales	Ruminococcaceae	Anaerotruncus	CACATGCACC	191	29; 31	127;152
815	pSLS.641			pSLS.872	6	III-A5	fig|1946597.3.peg.2104		Hungatella sp. UBA4568	Bacteria	Firmicutes	Clostridia	Clostridiales	Clostridiaceae	Hungatella	AAGCAGGAGT	84	2; 15	71;97
816	pSLS.571	pAGD163	pAGD398	pSLS.808 (H1)	6	III-A5	fig|1948087.3.peg.796		Firmicutes bacterium UBA6113	Bacteria	Firmicutes					CTTTCTCCGA	5	1; 14	68;75	69;74
817				pSLS.959 (U6)	6	III-A5	fig|642492.3.peg.2638		Cellulosilyticum lentocellum DSM 5427	Bacteria	Firmicutes	Clostridia	Clostridiales	Lachnospiraceae	Cellulosilyticum	CCTCGACTTG	172	25; 27	140;169
818				pSLS.995	6	III-A5	fig|1950841.3.peg.2383		Clostridiales bacterium UBA2436	Bacteria	Firmicutes	Clostridia	Clostridiales			GCCTTAGCAG	212	30; 31	93;120
824	pSLS.584	pAGD286	pAGD399	pSLS.817 (H1)	7	IX	fig|170623.6.peg.4661		Azotobacter beijerinckii	Bacteria	Proteobacteria	Gammaproteobacteria	Pseudomonadales	Pseudomonadaceae	Azotobacter	ACAGAAGTGC	34	2; 16	72;102	72;102
825				pSLS.873	7	IX	fig|170623.7.peg.704		Azotobacter beijerinckii	Bacteria	Proteobacteria	Gammaproteobacteria	Pseudomonadales	Pseudomonadaceae	Azotobacter	CTAGAGCACT	85	2; 16	78;94
839				pSLS.961	7	IX	fig|631.3.peg.1883		Yersinia intermedia	Bacteria	Proteobacteria	Gammaproteobacteria	Enterobacterales	Yersiniaceae	Yersinia	TCGCAACACA	174	25; 28	82;94
842	pSLS.572				7	IX	fig|244366.46.peg.3595		Klebsiella variicola	Bacteria	Proteobacteria	Gammaproteobacteria	Enterobacterales	Enterobacteriaceae	Klebsiella
844	pSLS.573			pSLS.809 (H1)	7	IX	fig|61645.10.peg.2019		Enterobacter asburiae	Bacteria	Proteobacteria	Gammaproteobacteria	Enterobacterales	Enterobacteriaceae	Enterobacter	AGAATGCCGC	7	1; 9	136;140	83;91
848	pSLS.671			pSLS.906B	7	X	fig|2026772.5.peg.424		Opitutales bacterium	Bacteria	Verrucomicrobia	Opitutae	Opitutales			CGCTCTCATG	119	17; 19	58;104
864	pSLS.672	pAGD260		pSLS.907	8	I-C1	fig|1938440.3.peg.5997		Pseudomonas sp. T	Bacteria	Proteobacteria	Gammaproteobacteria	Pseudomonadales	Pseudomonadaceae	Pseudomonas	CACACCTAGG	120	17; 19	95;101
866				pSLS.962	8	I-C1	fig|316.357.peg.479		Pseudomonas stutzeri	Bacteria	Proteobacteria	Gammaproteobacteria	Pseudomonadales	Pseudomonadaceae	Pseudomonas	CAAGGTGTCG	175	25; 28	180;197
888	pSLS.630			pSLS.855	8	I-C1	fig|40324.334.peg.1103		Stenotrophomonas maltophilia	Bacteria	Proteobacteria	Gammaproteobacteria	Xanthomonadales	Xanthomonadaceae	Stenotrophomonas	TGCTTGATCG	72	5; 11	175;182
915	pSLS.673				8	I-C1	fig|1220581.4.peg.1434		Agrobacterium rhizogenes NBRC 13257	Bacteria	Proteobacteria	Alphaproteobacteria	Rhizobiales	Rhizobiaceae	Agrobacterium	GGCACAGCTA	62	4; 13	87;94
925				pSLS.930	8	I-C1	fig|1444315.4.peg.3983		Lysobacter capsici AZ78	Bacteria	Proteobacteria	Gammaproteobacteria	Xanthomonadales	Xanthomonadaceae	Lysobacter	CTTCAACAGC	143	21; 24	53;84
939	pSLS.592			pSLS.827	8	I-C1	fig|1437360.11.peg.2429		Bradyrhizobium erythrophlei	Bacteria	Proteobacteria	Alphaproteobacteria	Rhizobiales	Bradyrhizobiaceae	Bradyrhizobium	CGCCCCTTAT	44	2; 12	103;107
953	pSLS.674			pSLS.909	8	I-C1	fig|33059.16.peg.1690		Acidithiobacillus caldus	Bacteria	Proteobacteria	Acidithiobacillia	Acidithiobacillales	Acidithiobacillaceae	Acidithiobacillus	TCACGGTTTC	122	17; 20	88;108
962				pSLS.931	8	I-C1	fig|582675.3.peg.1247		Methylobacterium gossipiicola	Bacteria	Proteobacteria	Alphaproteobacteria	Rhizobiales	Methylobacteriaceae	Methylobacterium	ATACGGACCA	144	21; 23	87;95
975	pSLS.631			pSLS.856	8	I-C1	fig|1310638.3.peg.1006		Acinetobacter baumannii 1437282	Bacteria	Proteobacteria	Gammaproteobacteria	Pseudomonadales	Moraxellaceae	Acinetobacter	CGTAACCTCT	73	5; 12	87;104
991	pSLS.675			pSLS.910	8	I-C1	fig|1720343.3.peg.3189		Pseudoalteromonas sp. 1_2015MBL_MicDiv	Bacteria	Proteobacteria	Gammaproteobacteria	Alteromonadales	Pseudoalteromonadaceae	Pseudoalteromonas	GCTCCAATCC	123	17; 20	76;88
1000				pSLS.845	8	I-C1	fig|28107.3.peg.3571		Pseudoalteromonas espejiana	Bacteria	Proteobacteria	Gammaproteobacteria	Alteromonadales	Pseudoalteromonadaceae	Pseudoalteromonas	GCCGTTGTGT	63	4; 14	74;86
1016	pSLS.676			pSLS.911	8	I-C1	fig|1188231.4.peg.1200		Mariprofundus ferrooxydans M34	Bacteria	Proteobacteria	Zetaproteobacteria	Mariprofundales	Mariprofundaceae	Mariprofundus	CATCCGGCAA	124	17; 20	74;90
1034				pSLS.932	8	I-C1	fig|1095774.3.peg.2623		Pantoea ananatis PA13	Bacteria	Proteobacteria	Gammaproteobacteria	Enterobacterales	Erwiniaceae	Pantoea	TCCCAATCGG	145	21; 23	61;70
1036	pCF.6	pAGD148	pAGD400		8	I-C1	WP_140159440.1	Retron-Eco2 (Ec67)	Escherichia coli	Bacteria	Proteobacteria	Gammaproteobacteria	Enterobacterales	Enterobacteriaceae	Escherichia					81;111
1049	pSLS.677				8	I-C1	fig|548.102.peg.3401		Klebsiella aerogenes	Bacteria	Proteobacteria	Gammaproteobacteria	Enterobacterales	Enterobacteriaceae	Klebsiella
1054	pSLS.678			pSLS.912	8	I-C2	fig|293386.15.peg.304		Bacillus stratosphericus	Bacteria	Firmicutes	Bacilli	Bacillales	Bacillaceae	Bacillus	TTCAACGACC	125	18; 19	92;117
1079				pSLS.933	8	I-C2	fig|1154859.3.peg.955		Streptococcus agalactiae LMG 14609	Bacteria	Firmicutes	Bacilli	Lactobacillales	Streptococcaceae	Streptococcus	AGAGTTCCGA	146	21; 23	120;164
1100	pSLS.616			pSLS.837	8	I-C2	fig|59620.44.peg.897		uncultured Clostridium sp.	Bacteria	Firmicutes	Clostridia	Clostridiales	Clostridiaceae	Clostridium	ACTCGGAACT	55	3; 12	83;99
1119	pSLS.679			pSLS.913	8	I-C2	fig|1214190.3.peg.2034		Streptococcus suis YS17	Bacteria	Firmicutes	Bacilli	Lactobacillales	Streptococcaceae	Streptococcus	GCATATCTCC	126	18; 19	79;110
1122	pSLS.632			pSLS.857	8	XI	fig|1881068.3.peg.2940		Sphingomonas sp. OV641	Bacteria	Proteobacteria	Alphaproteobacteria	Sphingomonadales	Sphingomonadaceae	Sphingomonas	TGAGGTCCTT	74	5; 13	61;67
1143	pSLS.680			pSLS.914	8	XI	fig|1978765.3.peg.3488		Nitrospira sp. ST-bin5	Bacteria	Nitrospirae	Nitrospira	Nitrospirales	Nitrospiraceae	Nitrospira	CTACCCCAAT	127	18; 19	102;127
1156	pSLS.681			pSLS.875	8	XII	fig|1124958.3.peg.5012		Salmonella enterica subsp. enterica serovar Muenster str. 0315	Bacteria	Proteobacteria	Gammaproteobacteria	Enterobacterales	Enterobacteriaceae	Salmonella	TCCTGATGTG	87	7; 9	72;102
1163	pSLS.593	pAGD291	pAGD401	pSLS.828	8	XI	fig|165186.29.peg.27		uncultured Ruminococcus sp.	Bacteria	Firmicutes	Clostridia	Clostridiales	Ruminococcaceae	Ruminococcus	CGTCTGAAGG	45	3; 9	111;134	69;85
1165				pSLS.876	8	XI	fig|411484.7.peg.436		Clostridium sp. SS2/1	Bacteria	Firmicutes	Clostridia	Clostridiales	Clostridiaceae	Clostridium	CTGTCGTTGT	88	7; 10	106;127
1168				pSLS.877	8	XI	fig|1451.25.peg.614		Paenibacillus amylolyticus	Bacteria	Firmicutes	Bacilli	Bacillales	Paenibacillaceae	Paenibacillus	GCTAGTCAGA	89	7; 11	97;109
1184	pSLS.682			pSLS.916	8	I-C3	fig|1965645.3.peg.1428		Alistipes sp. An54	Bacteria	Bacteroidetes	Bacteroidia	Bacteroidales	Rikenellaceae	Alistipes	TGGCTCTGAA	129	18; 20	64;108
1190	pSLS.642				8	I-C3	fig|505249.7.peg.1802		Arcobacter marinus	Bacteria	Proteobacteria	Epsilonproteobacteria	Campylobacterales	Campylobacteraceae	Arcobacter
1191	pSLS.643				8	I-C3	fig|1802259.3.peg.374		Sulfurimonas sp. RIFOXYD12_FULL_33_39	Bacteria	Proteobacteria	Epsilonproteobacteria	Campylobacterales	Helicobacteraceae	Sulfurimonas
1195	pSLS.683	pAGD261			8	XII	fig|287.926.peg.3808		Pseudomonas aeruginosa	Bacteria	Proteobacteria	Gammaproteobacteria	Pseudomonadales	Pseudomonadaceae	Pseudomonas				91;111
1235	pSLS.617			pSLS.838	8	XI	fig|1661042.3.peg.2224		Pseudomonas sp. NBRC 111127	Bacteria	Proteobacteria	Gammaproteobacteria	Pseudomonadales	Pseudomonadaceae	Pseudomonas	GGGGTGTTAT	56	3; 15	74;80
1265				pSLS.934	8	XI	fig|888433.3.peg.1974		Pseudoalteromonas sp. GutCa3	Bacteria	Proteobacteria	Gammaproteobacteria	Alteromonadales	Pseudoalteromonadaceae	Pseudoalteromonas	TAGGGTCTCG	147	21; 24	77;91
1278	pSLS.684				8	XI	fig|1844092.4.peg.3143		Pseudomonas sp. 8 R 14	Bacteria	Proteobacteria	Gammaproteobacteria	Pseudomonadales	Pseudomonadaceae	Pseudomonas
1291				pSLS.965	9	III-A3	fig|1195246.3.peg.467		Alishewanella agri BL06	Bacteria	Proteobacteria	Gammaproteobacteria	Alteromonadales	Alteromonadaceae	Alishewanella	GTGCTCTGCT	178	26; 27	177;184
1294	pSLS.594	pAGD292		pSLS.829	9	III-A3	fig|2052957.3.peg.3497		Pseudorhodobacter sp. MZDSW-24AT	Bacteria	Proteobacteria	Alphaproteobacteria	Rhodobacterales	Rhodobacteraceae	Pseudorhodobacter	ACTCTCCTCA	46	3; 10; 38	138;185	138;185
1320				pSLS.878	9	III-A3	fig|355591.9.peg.1867		Marinobacter vinifirmus	Bacteria	Proteobacteria	Gammaproteobacteria	Alteromonadales	Alteromonadaceae	Marinobacter	GCATACCACG	90	7; 12; 38; 40; 42	140;154
1321				pSLS.879	9	III-A3	fig|1869214.4.peg.1848		Rheinheimera sp.	Bacteria	Proteobacteria	Gammaproteobacteria	Chromatiales	Chromatiaceae	Rheinheimera	CGCTCGGTAT	91	7; 13	139;155
1323	pSLS.685			pSLS.918	9	III-A3	fig|1860090.3.peg.231		Roseobacter sp. MedPE-SWde	Bacteria	Proteobacteria	Alphaproteobacteria	Rhodobacterales	Rhodobacteraceae	Roseobacter	TATCGACCTC	131	18; 20; 38	124;158
1336				pSLS.935	9	III-A3	fig|70775.16.peg.91		Pseudomonas plecoglossicida	Bacteria	Proteobacteria	Gammaproteobacteria	Pseudomonadales	Pseudomonadaceae	Pseudomonas	AGGTTCCAGC	148	21; 24	114;142
1352	pSLS.618			pSLS.839	9	III-A3	fig|1967657.4.peg.913		Salmonella enterica subsp. enterica serovar Telelkebir	Bacteria	Proteobacteria	Gammaproteobacteria	Enterobacterales	Enterobacteriaceae	Salmonella	CAGGCCATGT	57	3; 15	205;209
1353	pSLS.619			pSLS.840	9	III-A3	fig|573.14330.peg.816		Klebsiella pneumoniae	Bacteria	Proteobacteria	Gammaproteobacteria	Enterobacterales	Enterobacteriaceae	Klebsiella	GCCAGCTGTT	58	4; 9	150;182
1373				pSLS.880	9	III-A3	fig|1432558.3.peg.4265		Klebsiella pneumoniae ISC21	Bacteria	Proteobacteria	Gammaproteobacteria	Enterobacterales	Enterobacteriaceae	Klebsiella	TAGCGCCAGA	92	7; 14; 38; 40	170;193
1374	pSLS.644				9	III-A3	fig|333962.3.peg.2767		Providencia heimbachae	Bacteria	Proteobacteria	Gammaproteobacteria	Enterobacterales	Morganellaceae	Providencia	AACCGTTGCG	93	7; 11	145;149
1391	pSLS.623			pSLS.846	9	III-A3	fig|1117315.3.peg.3		Pseudoalteromonas haloplanktis ATCC 14393	Bacteria	Proteobacteria	Gammaproteobacteria	Alteromonadales	Pseudoalteromonadaceae	Pseudoalteromonas	CCTGCTTACG	64	4; 10	208;231
1400				pSLS.882	9	III-A3	fig|164115.3.peg.6832		Streptomyces niveiscabiei	Bacteria	Actinobacteria	Actinobacteria	Streptomycetales	Streptomycetaceae	Streptomyces	GATAACTCCG	94	7; 13; 38	133;167
1410				pSLS.883 (U6, mod)	9	III-A3	fig|1120928.3.peg.922		Acinetobacter tjernbergiae DSM 14971 = CIP 107465	Bacteria	Proteobacteria	Gammaproteobacteria	Pseudomonadales	Moraxellaceae	Acinetobacter	CGTGACATAG	95	7; 15	192;205
1421	pSLS.595	pAGD293	pAGD402	pSLS.830	9	III-A3	fig|1421338.3.peg.151		Enterobacter asburiae L1	Bacteria	Proteobacteria	Gammaproteobacteria	Enterobacterales	Enterobacteriaceae	Enterobacter	GACCTACACA	47	3; 11	149;225	149;225
1422	pSLS.596				9	III-A3	fig|443144.3.peg.785		Geobacter sp. M21	Bacteria	Proteobacteria	Deltaproteobacteria	Desulfuromonadales	Geobacteraceae	Geobacter	CCCCGTTAAA	48	3; 12	76;114
1429	pSLS.645	pAGD299	pAGD403	pSLS.884	9	III-A2	fig|1619244.3.peg.1323		Enterobacter bugandensis	Bacteria	Proteobacteria	Gammaproteobacteria	Enterobacterales	Enterobacteriaceae	Enterobacter	ATCTGCTAGG	96	7; 16; 38; 40; 42	122;163
1438				pSLS.936	9	III-A2	fig|82977.3.peg.3268		Buttiauxella agrestis	Bacteria	Proteobacteria	Gammaproteobacteria	Enterobacterales	Enterobacteriaceae	Buttiauxella	CTGGGGGATA	149	21; 24; 38; 40; 42	119;144
1450	pSLS.646			pSLS.885	9	III-A2	fig|1844101.3.peg.4702		Pseudomonas sp. 31 R 17	Bacteria	Proteobacteria	Gammaproteobacteria	Pseudomonadales	Pseudomonadaceae	Pseudomonas	CTCACGAGAA	97	7; 16	142;168
1453	pSLS.633			pSLS.864 (U6)	9	III-A2	fig|287.3208.peg.1464		Pseudomonas aeruginosa	Bacteria	Proteobacteria	Gammaproteobacteria	Pseudomonadales	Pseudomonadaceae	Pseudomonas	CGGAGCAAAA	75	6; 9; 38	159;186
1467				pSLS.937	9	III-A2	fig|1137281.3.peg.1436		Xanthomarina gelatinilytica	Bacteria	Bacteroidetes	Flavobacteriia	Flavobacteriales	Flavobacteriaceae	Xanthomarina	CAAGTTGGCC	150	22; 23; 38; 41	101;106
1484	pSLS.620			pSLS.841	9	III-A2	fig|1073383.3.peg.1289		Aeromonas veronii AMC34	Bacteria	Proteobacteria	Gammaproteobacteria	Aeromonadales	Aeromonadaceae	Aeromonas	GGATGTCTGT	59	4; 10	53;60
1485	pSLS.621			pSLS.842	9	III-A2	fig|190893.14.peg.2110		Vibrio coralliilyticus	Bacteria	Proteobacteria	Gammaproteobacteria	Vibrionales	Vibrionaceae	Vibrio	CAGTGTTGCT	60	4; 11	48;59
1488				pSLS.966	9	III-A2	fig|669.51.peg.5531		Vibrio harveyi	Bacteria	Proteobacteria	Gammaproteobacteria	Vibrionales	Vibrionaceae	Vibrio	GCGTGGATGT	180	26; 28	91;96
1498	pSLS.634				9	III-A4	fig|1685010.5.peg.4376		Chryseobacterium glaciei	Bacteria	Bacteroidetes	Flavobacteriia	Flavobacteriales	Flavobacteriaceae	Chryseobacterium
1499				pSLS.967 (U6)	9	III-A4	fig|1500289.3.peg.4103		Chryseobacterium sp. OV705	Bacteria	Bacteroidetes	Flavobacteriia	Flavobacteriales	Flavobacteriaceae	Chryseobacterium	CTGAAACGCG	181	26; 28	113;131
1502				pSLS.938	9	III-A4	fig|1947498.3.peg.1366		Sphingobacterium sp. UBA4616	Bacteria	Bacteroidetes	Sphingobacteriia	Sphingobacteriales	Sphingobacteriaceae	Sphingobacterium	AGGCACTCTA	151	22; 23	90;96
1513				pSLS.999	9	III-A4	fig|1947145.3.peg.376		Prevotella sp. UBA3765	Bacteria	Bacteroidetes	Bacteroidia	Bacteroidales	Prevotellaceae	Prevotella	CCTTCATTGC	216	30; 32	83; 109
1520	pSLS.686	pAGD301	pAGD404	pSLS.919	9	II-A3	fig|720554.3.peg.188		Hungateiclostridium clariflavum DSM 19732	Bacteria	Firmicutes	Clostridia	Clostridiales	Hungateiclostridiaceae	Hungateiclostridium	TAGTGCAGCT	132	18; 19	133;164
1525				pSLS.1000	9	II-A3	SCI87282.1		uncultured Roseburia sp.	Bacteria	Firmicutes	Clostridia	Clostridiales	Lachnospiraceae	Roseburia	CGCCTGAATA	217	30; 32	114;141
1531				pSLS.939	9	II-A3	fig|1232453.3.peg.2795		Clostridiales bacterium VE202-21	Bacteria	Firmicutes	Clostridia	Clostridiales			TCTCGAGCAG	152	22; 23; 38; 40; 42	109;126
1548				pSLS.1001	9	II-A3	fig|1797955.3.peg.2304		Elusimicrobia bacterium RIFOXYA12_FULL_51_18	Bacteria	Elusimicrobia					CGCTAACTGC	218	30; 31	85;113
1550	pSLS.487	pSLS.491	pAGD405	pSLS.801 (H1)	9	II-A3	WP_099010551.1	Retron-Eco1 (Ec86)	Escherichia coli	Bacteria	Proteobacteria	Gammaproteobacteria	Enterobacterales	Enterobacteriaceae	Escherichia	ACCATTCGGC	26	1;3;4;5;6;7;8;9;10;11;12;13;14;15;16;26;28;34;36;	93;136	93;136
1550.1				pSLS.802 (U6)	9	II-A3	WP_099010551.1	Retron-Eco1 (Ec86)	Escherichia coli	Bacteria	Proteobacteria	Gammaproteobacteria	Enterobacterales	Enterobacteriaceae	Escherichia	GAGATAGTCC	27	1; 9; 38	93;136
1552				pSLS.1002	9	II-A3	fig|158822.8.peg.1905		Cedecea neteri	Bacteria	Proteobacteria	Gammaproteobacteria	Enterobacterales	Enterobacteriaceae	Cedecea	GCTATGTTGG	219	30; 31	208;321
1578	pSLS.687			pSLS.920	9	III-A5	fig|189426.10.peg.597		Paenibacillus odorifer	Bacteria	Firmicutes	Bacilli	Bacillales	Paenibacillaceae	Paenibacillus	ACCCTAATGC	133	18; 19	126;150
1595				pSLS.940	9	III-A5	fig|79884.3.peg.1106		Bacillus pseudalcaliphilus	Bacteria	Firmicutes	Bacilli	Bacillales	Bacillaceae	Bacillus	CAGGTGAAGA	153	22; 24; 38; 40; 42	105;113
1609	pSLS.688	pAGD298		pSLS.921	10	XIII	fig|225345.3.peg.1103		Clostridium chromiireducens	Bacteria	Firmicutes	Clostridia	Clostridiales	Clostridiaceae	Clostridium	GTGCGTCATG	134	18; 19; 38	102;134
1627				pSLS.968	10	XIII	fig|215803.3.peg.1485		Enhygromyxa salina	Bacteria	Proteobacteria	Deltaproteobacteria	Myxococcales		Enhygromyxa	CGAACGCGTT	182	26; 28; 39	111;156
1630				pSLS.969	10	XIII	fig|1972460.3.peg.279		Anaerolineaceae bacterium 4572_78	Bacteria	Chloroflexi	Anaerolineae	Anaerolineales	Anaerolineaceae		CGCTGATACG	183	26; 27	106;111
1644				pSLS.941	10	XIII	fig|2024858.3.peg.3711		Sandaracinus sp.	Bacteria	Proteobacteria	Deltaproteobacteria	Myxococcales	Sandaracinaceae	Sandaracinus	ATGTTCCCTC	154	22; 24; 39; 40; 41	91;186
1648				pSLS.970 (U6)	10	XIII	fig|167547.3.peg.303		Prochlorococcus marinus str. MIT 9311	Bacteria	Cyanobacteria		Synechococcales	Prochloraceae	Prochlorococcus	AGCTCGTCTA	184	26; 27	153;166
1673	pSLS.624				10	XIII	fig|634771.3.peg.967		Chitinophaga eiseniae	Bacteria	Bacteroidetes	Chitinophagia	Chitinophagales	Chitinophagaceae	Chitinophaga	AGTCTGGTAG	65	4; 12; 39	126;163
1687	pSLS.689			pSLS.922	10	XIII	fig|669041.3.peg.843		Tenacibaculum dicentrarchi	Bacteria	Bacteroidetes	Flavobacteriia	Flavobacteriales	Flavobacteriaceae	Tenacibaculum	TAAGTCGTGG	135	18; 20; 39; 40; 41	109;150
1703	pSLS.647	pAGD300	pAGD406	pSLS.887	10	XIII	fig|1082851.3.peg.91		Comamonas serinivorans	Bacteria	Proteobacteria	Betaproteobacteria	Burkholderiales	Comamonadaceae	Comamonas	GCGATCCCTT	99	8; 10; 39; 40; 41	99;159
1710	pSLS.597	pAGD294	pAGD407	pSLS.832	10	XIII	fig|2029111.3.peg.3032		Comamonadaceae bacterium NML120219	Bacteria	Proteobacteria	Betaproteobacteria	Burkholderiales	Comamonadaceae		TCCTCGGGTA	49	3; 13	79;176	79;176
1718				pSLS.888	10	XIII	fig|349521.8.peg.3588		Hahella chejuensis KCTC 2396	Bacteria	Proteobacteria	Gammaproteobacteria	Oceanospirillales	Hahellaceae	Hahella	GTGGCCTTGA	100	8; 11; 39	101;162
1731	pSLS.690				10	XIII	fig|2005463.3.peg.257		Calothrix sp. NIES-4105	Bacteria	Cyanobacteria		Nostocales	Calotrichaceae	Calothrix	TCGCCAAGTT	136	18; 20	115;178
1732	pSLS.648	pAGD297	pAGD408	pSLS.889	10	XIII	fig|2005459.3.peg.7019		Tolypothrix sp. NIES-4075	Bacteria	Cyanobacteria		Nostocales	Tolypothrichaceae	Tolypothrix	CAGCTTCGTC	101	8; 12; 39	89;189
1739				pSLS.1003	10	XIII	fig|568701.4.peg.2073		Moorea bouillonii PNG	Bacteria	Cyanobacteria		Oscillatoriales	Oscillatoriaceae	Moorea	GGACTTCGCA	220	30; 31; 39	215;221
1746				pSLS.1004	10	XIII	fig|2005458.3.peg.378		Nostoc sp. NIES-4103	Bacteria	Cyanobacteria		Nostocales	Nostocaceae	Nostoc	CCGTGATCTT	221	30; 32; 39; 40; 41	89;97
1765				pSLS.924	10	XIII	fig|460265.11.peg.3882		Methylobacterium nodulans ORS 2060	Bacteria	Proteobacteria	Alphaproteobacteria	Rhizobiales	Methylobacteriaceae	Methylobacterium	GCGAAGCGTA	137	18; 20; 39; 40; 41	90;182
1795				pSLS.810 (H1)	10	XIII	WP_002615305.1	Retron-Sau1 (Sa163)	Stigmatella aurantiaca	Bacteria	Proteobacteria	Deltaproteobacteria	Myxococcales	Archangiaceae	Stigmatella	AGCGTGCAAG	1	1; 11; 39; 42	154;181	154;181
1795.1				pSLS.979	10	XIII	WP_002615305.1	Retron-Sau1 (Sa163)	Stigmatella aurantiaca	Bacteria	Proteobacteria	Deltaproteobacteria	Myxococcales	Archangiaceae	Stigmatella	GGCTGCTCAA	196	29; 31	122;211	154;181
1807				pSLS.925	11		fig|1279028.3.peg.3374		Curtobacterium sp. 314Chir4.1	Bacteria	Actinobacteria	Actinobacteria	Micrococcales	Microbacteriaceae	Curtobacterium	CATCATCACG	138	21; 23	94;151
1823				pSLS.942	11		fig|1704044.3.peg.520		Arthrobacter sp. ERGS1:01	Bacteria	Actinobacteria	Actinobacteria	Micrococcales	Micrococcaceae	Arthrobacter	CCGAATGACG	155	22; 24	95;115
1840	pSLS.693				11		fig|479431.6.peg.3115		Nakamurella multipartita DSM 44233	Bacteria	Actinobacteria	Actinobacteria	Nakamurellales	Nakamurellaceae	Nakamurella
1841				pSLS.850	11		fig|1090615.3.peg.2397		Nakamurella panacisegetis	Bacteria	Actinobacteria	Actinobacteria	Nakamurellales	Nakamurellaceae	Nakamurella	GATGCCCATG	67	4; 15	148;155
1856	pSLS.649			pSLS.890	11		fig|1798228.3.peg.3756		Blastococcus sp. DSM 46838	Bacteria	Actinobacteria	Actinobacteria	Geodermatophilales	Geodermatophilaceae	Blastococcus	CTCGACTCTA	102	8; 13	106;110
1873				pSLS.971	11		fig|285665.4.peg.2050		Micromonospora coriariae	Bacteria	Actinobacteria	Actinobacteria	Micromonosporales	Micromonosporaceae	Micromonospora	GCTGGATTCG	185	26; 27	121;133
1875	pSLS.585	pAGD287		pSLS.818 (H1)	11		fig|1198133.3.peg.2442		Myxococcus xanthus DZ2	Bacteria	Proteobacteria	Deltaproteobacteria	Myxococcales	Myxococcaceae	Myxococcus	CAAGACCAAG	35	2; 9	114;139	114;139
1878				pSLS.892	11		fig|369932.4.peg.5621		Amycolatopsis niigatensis	Bacteria	Actinobacteria	Actinobacteria	Pseudonocardiales	Pseudonocardiaceae	Amycolatopsis	CGAAGGGACT	104	8; 11	108;117
1884				pSLS.972	11		fig|2030.3.peg.3051		Kibdelosporangium aridum	Bacteria	Actinobacteria	Actinobacteria	Pseudonocardiales	Pseudonocardiaceae	Kibdelosporangium	CATGACAACC	190	26; 28	99;104
1894	pSLS.694			pSLS.894	11		fig|1220583.3.peg.1582		Gordonia aichiensis NBRC 108223	Bacteria	Actinobacteria	Actinobacteria	Corynebacteriales	Gordoniaceae	Gordonia	AAGTTCGCTG	106	8; 15	123;129
1895				pSLS.973	11		GAB07179.1		Gordonia amarae NBRC 15530	Bacteria	Actinobacteria	Actinobacteria	Corynebacteriales	Gordoniaceae	Gordonia	TCGCGAGATA	187	26; 28	103;130
1898				pSLS.895	11		fig|1112204.3.peg.4913		Gordonia polyisoprenivorans VH2	Bacteria	Actinobacteria	Actinobacteria	Corynebacteriales	Gordoniaceae	Gordonia	CTACGCTGTC	107	8; 16	100;105
1912	pSLS.651			pSLS.896	11		fig|1123241.3.peg.3642		Nakamurella lactea DSM 19367	Bacteria	Actinobacteria	Actinobacteria	Nakamurellales	Nakamurellaceae	Nakamurella	GCATTCAGAC	108	8; 16	104;108
1913	pSLS.586	pAGD288		pSLS.819 (H1)	11		fig|1210073.4.peg.1031		Nocardia salmonicida NBRC 100378	Bacteria	Actinobacteria	Actinobacteria	Corynebacteriales	Nocardiaceae	Nocardia	CCCATCTCGA	36	2; 10	108;124	109;123
1914	pSLS.652				11		fig|1206740.4.peg.4617		Nocardia thailandica NBRC 100428	Bacteria	Actinobacteria	Actinobacteria	Corynebacteriales	Nocardiaceae	Nocardia	CTTCTCGTAG	109		76;137
1922				pSLS.1005	11		fig|1381122.3.peg.6103		Rhodococcus erythropolis DN1	Bacteria	Actinobacteria	Actinobacteria	Corynebacteriales	Nocardiaceae	Rhodococcus	CAGAGTACGG	222	30; 32	106;110
1925	pSLS.695			pSLS.927	11		fig|1219012.3.peg.1705		Rhodococcus corynebacterioides NBRC 14404	Bacteria	Actinobacteria	Actinobacteria	Corynebacteriales	Nocardiaceae	Rhodococcus	GACGGAAAAG	140	21; 23	123;127
1928	pSLS.653				11		fig|1303689.4.peg.2934		Rhodococcus koreensis JCM 10743 = NBRC 100607	Bacteria	Actinobacteria	Actinobacteria	Corynebacteriales	Nocardiaceae	Rhodococcus	ATACTCGGCT	110	5;	108;132

### Sheet: Supplemental Table 2, Stats
	Figure 1
	Panel	Biological Replicates	Comparison	Test	P value	P value summary
	1f	1-22 retrons	Effect of Clade	one-way ANOVA	0.0003	***
		per clade	follow-up: 1 vs 10	Sidak's multiple comparisons (corrected)	0.0288	*
			follow-up: 3 vs 9	Sidak's multiple comparisons (corrected)	0.0327	*
			follow-up: 3 vs 10	Sidak's multiple comparisons (corrected)	0.0019	**
			follow-up: 4 vs 10	Sidak's multiple comparisons (corrected)	0.0268	*
			follow-up: 8 vs 9	Sidak's multiple comparisons (corrected)	0.0302	*
			follow-up: 9 vs 10	Sidak's multiple comparisons (corrected)	0.002	**
			all other follow-ups	Sidak's multiple comparisons (corrected)	>0.05	ns
		3-5 retrons/subtype	Clade 2: effect of subtype, III-A1 vs none	unpaired T-test	0.04	*
		1-8 retrons/subtype	Clade 9: effect of subtype	one-way ANOVA	0.6504	ns
	Figure 2
	Panel	Biological Replicates	Comparison	Test	P value	P value summary
	2e	55 retrons	ncRNA vs RT-DNA length	Pearson Correlation (r squared = 0.6586)	<0.0001	****
	Figure 3
	Panel	Biological Replicates	Comparison	Test	P value	P value summary
	3c	24 retrons	RT-DNA Production vs Bacterial Editing (208 removed)	Pearson Correlation (r squared = 0.7477)	<0.0001	****
	3f	18 retrons	Bacterial Editing vs Phage Editing	Pearson Correlation (r squared = 0.2184)	0.0505	ns
	Figure 4
	Panel	Biological Replicates	Comparison	Test	P value	P value summary
	4g	2-32 retrons/clade	Effect of Clade	one-way ANOVA	0.2197	ns
	4h	5-11	Effect of Donor Location	one-way ANOVA	0.3774	ns
	4i	3-10	Effect of msd stem length	two-way ANOVA: effect of stem length	0.0017	**
			follow-up: 28 (23 vs 9)	Sidak's multiple comparisons (corrected)	0.9583	ns
			follow-up: 412 (26 vs 8)	Sidak's multiple comparisons (corrected)	0.6475	ns
			follow-up: 1795 (30 vs 9)	Sidak's multiple comparisons (corrected)	0.0009	***
			Effect of retron	two-way ANOVA: effect of retron	<0.0001	****
			Effect of interaction	two-way ANOVA: effect of interaction	0.0216	*
	Supplementary Figure 3
	Panel	Biological Replicates	Comparison	Test	P value	P value summary
		15 retrons	RT-DNA Production vs Phage Editing	Pearson Correlation (r squared = 0.001926)	0.8766	ns
	Supplementary Figure 4
	Panel	Biological Replicates	Comparison	Test	P value	P value summary
	S4a	11-59	Effect of promoter	unpaired T-test	0.6256	ns
	S4b	60 retrons	Effect of Cas9 format (non-zero data, log transformed)	Pearson Correlation (r squared = 0.4196)	<0.0001	****

### Sheet: Supplemental Table 3, Strains
	Name	Species	Parental Line	Genotype	Reference/Method
	DH5⍺	E. coli	MG1655	F-Φ80lac ZAM15 Δ(lac ZYA-arg F)U169 rec A1 end -A1 hsd R17 (rK-, mK+) pho A sup E44 λ-thi -1 gyr A96 rel A1	NEB® 5-alpha Competent E. coli (High Efficiency; New England Bioloabs)
	bSLS.114	E. coli	BL21-AI	F– ompT gal dcm lon hsdSB(rB–mB–) [malB+]K-12(λS) araB::T7RNAP-tetA Δretron-Eco1	Lopez et al., (2022)
	bMS.346	E. coli	MG1655	exoI- recJ- araB::T7RNAP-tetA	Bhattarai-Kline et al., (2022)

### Sheet: Supplemental Table 3, Donors
	Target gene	Edit	Strand	Length	Sequence	Target
	rpoB	S512P	Lagging	90	CCGATTTCCGCAGCAGTGAAAGAGTTCTTCGGTTCCAGCCAGCTGCCTCAGTTTATGGACCAGAACAACCCGCTGTCTGAGATTACGCAC	E. coli
	xis	TAA->TGA (stop codon)	Lagging	90	GCGGTGCTTCTTCAGTACGCTACGGCAAATGTCATCGACGTTTTCATCCGGAAACTGCTGTCTGGCTTTTTTTGATTTCAGAATTAGCCT	Lambda
	EMX1	10 base barcode		130	TGACATCGATGTCCTCCCCATTGGCCTGCTTCGTGGCAATGCGCCACCGGTTGATGTGATGGGAGAACTTTNNNNNNNNNNTTCTTCTGCTCGGACTCAGGCCCTTCCTCCTCCAGCTTCTGCCGTTTGT	human

### Sheet: Supplemental Table 5, Primers
	Primer Name	Sequence (inclunding illumina adapters)	Direction	Purpose
	AGMi001	CTTTCCCTACACGACGCTCTTCCGATCTCTCTGGGCGATCTGGATACC	F	Analysis of retron recombineering in E. coli rpoB locus
	AGMi002	GGAGTTCAGACGTGTGCTCTTCCGATCTTTCGATTGGACATACGCGAC	R	Analysis of retron recombineering in E. coli rpoB locus
	Lambda_xis	CTTTCCCTACACGACGCTCTTCCGATCTGCCAGGCTTAAATGAGTCGG	F	Analysis of retron recombineering in lambda xis locus
	Lambda_xis	GGAGTTCAGACGTGTGCTCTTCCGATCTTGACAACCACGGAATGCATT	R
	ssExt_pG6_anchor	GGAGTTCAGACGTGTGCTCTTCCGATCTGGGGGGH	F	Extension of polyC tail with anchored primer for sequencing
	ssExt_pT9_anchor	GGAGTTCAGACGTGTGCTCTTCCGATCTTTTTTTTTTV	F	Extension of poly A tail with anchored primer for sequencing
	msd_adapt_top	ACACTCTTTCCCTACACGACGCTCTTCCGATCTT	F	Top adapter for ligation and sequencing to dsDNA of retrons
	msd_adapt_bottom	5Phos/AGATCGGAAGAGCGTCGTGTAGGGAAAGAGTGT/3AmMO/	F	Botom adapter for ligation and sequencing to dsDNA of retrons
	SCL819	CTTTCCCTACACGACGCTCTTCCGATCTAGGTGAAGGTGTGGTTCCAG	F	Amplifying EMX1 locus of 10bp Inserts for Illumina Sequencing
	SCL820	GGAGTTCAGACGTGTGCTCTTCCGATCTGCCAGAGTCCAGCTTGGG	R
	oSCL366	CTTTCCCTACACGACGCTCTTCCGATCTCAGAAGCTGGAGGAGGAAGGG	F	Amplifying the plasmid of 10bp Pools for Illumina Sequencing
	oSCL368	GGAGTTCAGACGTGTGCTCTTCCGATCTCTATGCTGTTTCCAGCATAGCTCTG	R
